# Essential gene analysis in *Acinetobacter baumannii* by high-density transposon mutagenesis and CRISPR interference

**DOI:** 10.1101/2020.09.15.299016

**Authors:** Jinna Bai, Yunfei Dai, Andrew Farinha, Amy Y. Tang, Sapna Syal, German Vargas-Cuebas, Defne Surujon, Ralph R. Isberg, Tim van Opijnen, Edward Geisinger

## Abstract

*Acinetobacter baumannii* is a poorly understood bacterium capable of life-threatening infections in hospitals. Few antibiotics remain effective against this highly resistant pathogen. Developing rationally-designed antimicrobials that can target *A. baumannii* requires improved knowledge of the proteins that carry out essential processes allowing growth of the organism. Unfortunately, studying essential genes has been challenging using traditional techniques, which usually require time-consuming recombination-based genetic manipulations. Here, we performed saturating mutagenesis with dual transposon systems to identify essential genes in *A. baumannii* and we developed a CRISPR-interference (CRISPRi) system for facile analysis of these genes. We show that the CRISPRi system enables efficient transcriptional silencing in *A. baumannii*. Using these tools, we confirmed the essentiality of the novel cell division protein AdvA and discovered a previously uncharacterized AraC-family transcription factor (ACX60_RS03245) that is necessary for growth. In addition, we show that capsule biosynthesis is a conditionally essential process, with mutations in late-acting steps causing toxicity in strain ATCC 17978 that can be bypassed by blocking early-acting steps or activating the BfmRS stress response. These results open new avenues for analysis of essential pathways in *A. baumannii*.

**Importance:** New approaches are urgently needed to control *A. baumannii,* one of the most drug resistant pathogens known. To facilitate the development of novel targets that allow inhibition of the pathogen, we performed a large-scale identification of genes whose products the bacterium needs for growth. We also developed a CRISPR-based gene knockdown tool that operates efficiently in *A. baumannii*, allowing rapid analysis of these essential genes. We used these methods to define multiple processes vital to the bacterium, including a previously uncharacterized gene-regulatory factor and export of a protective polymeric capsule. These tools will enhance our ability to investigate processes critical for the essential biology of this challenging hospital-acquired pathogen.
