## Supplemental Table 2 for "Essential gene analysis in *Acinetobacter baumannii* by high-density transposon mutagenesis and CRISPR interference"

### Sheet: Sheet1
Table S2. sgRNA targeting sequences used in this study.
Targeted gene(s)	Sequence of sgRNA targeting region (5’-3’)	target region start	target region end	PAM	Seed #	Strand targeted	sgRNA name
adc	TTGGTGTATTGCCCGCATAAATTG	1230729	1230752	AGG	1	NT	sgRNAadc
ftsZ	GTTCATCTTCTATAAATTCAAATG	168331	168354	CCT	1	NT	sgRNAftsZ
advA	TAGGCTAGCAAATAGCCCTTGTCT	104626	104649	AGG	1	NT	sgRNAadvA
AXC60_RS03245	CCTGTCAAAGCCGCATTCACGAAG	670102	670125	TGG	1	NT	sgRNARS03245-15
AXC60_RS03245	AGTAACGTCTCGACATCCATGCCA	670066	670089	AGG	1	NT	sgRNARS03245-16
wza-wzb-wzc	TTAAAGCAAGAACAGAGAAAAAC	3783478	3783500	CCA	1	NT	sgRNAwza-wzb-wzc-1
wza-wzb-wzc	TAAACCGGAAGTAACCGCACAGC	3783516	3783538	CCA	1	NT	sgRNAwza-wzb-wzc-2
wza-wzb-wzc	AAAAATATTCTGCCATAGGGCTA	3784616	3784638	CCG	1	NT	sgRNAwza-wzb-wzc-3
wza-wzb-wzc	ATTCTTTTAAGTCAATTGTATCTT	3785042	3785065	CCG	1	NT	sgRNAwza-wzb-wzc-4
Header information:
Targeted gene(s) = genes or operons targeted by sgRNA. Underlining in an operon indicates the gene containing the targeted sequence
Sequence of sgRNA targeting region (5’-3’) = 5'-3' sequence of the targeting region cloned within the sgRNA module in pYDE007 or pJE53
target region start = position in chromosome NZ_CP012004 of leftmost end of sgRNA targeting region
target region end = position in chromosome NZ_CP012004 of rightmost end of sgRNA targeting region
PAM = Protospacer Adjacent Motif (PAM) sequence as read 5'-3' in top strand of chromosome NZ_CP012004
Seed # = Number of unique occurences in ATCC 17978 genome (chromosome + plasmids) of the sgRNA 12-bp seed region next to a PAM sequence (NGG)
Strand targeted = strand (NT, non-template) targeted by sgRNA
sgRNA name = sgRNA name used in this study
