## Supplemental Table 3 for "Essential gene analysis in *Acinetobacter baumannii* by high-density transposon mutagenesis and CRISPR interference"

### Sheet: Sheet1
Table S3. Candidate essential transcriptional regulators in A. baumannii ATCC 17978
RefSeq locus	gene	protein ID	genbank prot description	Gene ontology (biological process)	prophage association	mariner call	Tn10-ATS call	Essential with both mariner + Tn10-ATS	17978 A1S_ locus	17978 A1S_ Essentiality (Wang et al 2014)	AB5075-UW ortholog	AB5075-UW Essentiality (Gallagher et al 2015)
ACX60_RS01345	ompR	WP_000060753.1	DNA-binding response regulator	phosphorelay signal transduction system [GO:0000160]; regulation of transcription, DNA-templated [GO:0006355]; transcription, DNA-templated [GO:0006351]		E	Essential	E	A1S_3229	E	ABUW_0257
ACX60_RS03245		WP_000085721.1	AraC family transcriptional regulator	transcription, DNA-templated [GO:0006351]		E	Essential	E	A1S_2851	E	ABUW_0639	E
ACX60_RS03930	rpoD	WP_001281941.1	RNA polymerase sigma factor RpoD	transcription initiation from bacterial-type RNA polymerase promoter [GO:0001123]		E	Essential	E	A1S_2706	E	ABUW_0862	E
ACX60_RS06240	rpoH	WP_001285359.1	RNA polymerase factor sigma-32	response to heat [GO:0009408]; transcription initiation from bacterial-type RNA polymerase promoter [GO:0001123]		E	Essential	E	A1S_2262	E	ABUW_1375	E
ACX60_RS07000	hfq	WP_000033651.1	RNA-binding protein Hfq	regulation of transcription, DNA-templated [GO:0006355]		E	Essential	E	A1S_3785		ABUW_1609	E
ACX60_RS07365		WP_000043926.1	TetR family transcriptional regulator	regulation of transcription, DNA-templated [GO:0006355]; transcription, DNA-templated [GO:0006351]		U	Essential	E	A1S_2042		ABUW_1692
ACX60_RS07435		WP_000105766.1	LexA family transcriptional regulator		P1	E	Essential	E	A1S_2037	E
ACX60_RS09780	iscR	WP_001241480.1	transcriptional regulator			E	Essential	E	A1S_1634	E	ABUW_2201	E
ACX60_RS10640		WP_000037173.1	TetR family transcriptional regulator	regulation of transcription, DNA-templated [GO:0006355]; transcription, DNA-templated [GO:0006351]		U	Essential	E	A1S_1498		ABUW_2325
ACX60_RS10145		WP_049594836.1	Cro/Cl family transcriptional regulator		P2	E	Essential	E	A1S_1582
ACX60_RS13905	fur, zur, furB	WP_001122847.1	transcriptional repressor	transcription, DNA-templated [GO:0006351]		E	Essential	E	A1S_0895	E	ABUW_3033	E
Table lists ATCC 17978 loci encoding predicted essential transcription factors (TF). A candidate essential TF was listed if "regulation of transcription", "transcriptional regulator", or "transcriptional repressor" was present in functional annotations. Headers:
RefSeq locus = NZ_CP012004 locus
gene = gene name pulled from match in KEGG database or manually annotated
protein ID = NCBI protein accession
genbank prot description = protein annotation from genbank
Gene ontology (Biological Process) = Biological Process GO term identified from match in UniProt database
prophage association = if gene is internal to prophage, lists name of prophage region (Geisinger et al 2019)
mariner call = TRANSIT essentiality call for the gene with mariner library. Depends on FDR corrected thresholds. E=Essential U=Uncertain, NE=Non-Essential, S=too short
Tn10-ATS call = TRANSIT essentiality call for the gene with Tn10-ATS library. Depends on FDR corrected thresholds. Essential or Non-Essential.
Essential with both mariner + Tn10-ATS = Gene labelled "E" if it had "E" or "U" call with mariner AND "Essential" call with Tn10-ATS
A1S_locus = corresponding locus in CP000521 based on positional orthology (Mauve) and Boundary-Forest Clustering
A1S_locus Essentiality (Wang et al 2014) = "E" if called essential in Wang et al 2014
AB5075UW ortholog = corresponding locus in CP008706 based on positional orthology (Mauve) and Boundary-Forest Clustering
AB5075UW Essentiality (Gallagher et al 2015) = "E" if called essential in Gallagher et al 2015
