## Supplemental Table 4 for "Essential gene analysis in *Acinetobacter baumannii* by high-density transposon mutagenesis and CRISPR interference"

### Sheet: AraC family proteins (2)
Table S4. Essentiality analysis of predicted AraC-family transcription factors encoded in A. baumannii ATCC 17978 genome.
RefSeq locus	gene	protein ID	genbank prot description	KEGG prot description	UniProt prot description	mariner call	Tn10-ATS call	Essential with both mariner + Tn10-ATS	A1S_ locus	A1S_ locus Essentiality (Wang et al 2014)	AB5075-UW ortholog	AB5075-UW Essentiality (Gallagher et al 2015)
ACX60_RS01125		WP_000447716.1	transcriptional regulator		Bacterial regulatory helix-turn-helix s, AraC family protein	NE	Non-essential		A1S_3265		ABUW_0219
ACX60_RS01205		WP_000793078.1	AraC family transcriptional regulator		AraC family transcriptional regulator	NE	Non-essential		A1S_3255
ACX60_RS01245		WP_001135873.1	AraC family transcriptional regulator		AraC family transcriptional regulator	NE	Non-essential		A1S_3247		ABUW_0238
ACX60_RS01375		WP_000557642.1	AraC family transcriptional regulator		AraC family transcriptional regulator	NE	Non-essential		A1S_3223
ACX60_RS02330		WP_000747869.1	AraC family transcriptional regulator		AraC family transcriptional regulator	NE	Non-essential		A1S_3039		ABUW_0454
ACX60_RS03155		WP_001155169.1	AraC family transcriptional regulator		AraC family transcriptional regulator	NE	Non-essential		A1S_2871		ABUW_0621
ACX60_RS03245		WP_000085721.1	AraC family transcriptional regulator		Bacterial regulatory helix-turn-helix s, AraC family protein	E	Essential	E	A1S_2851	E	ABUW_0639	E
ACX60_RS03660		WP_000187160.1	AraC family transcriptional regulator		AraC family transcriptional regulator	NE	Non-essential		A1S_2771		ABUW_0726
ACX60_RS03680		WP_001186873.1	AraC family transcriptional regulator		AraC family transcriptional regulator	NE	Non-essential		A1S_2767		ABUW_0730
ACX60_RS04655		WP_000029750.1	AraC family transcriptional regulator		AraC family transcriptional regulator	NE	Non-essential		A1S_2582
ACX60_RS05550		WP_001069952.1	AraC family transcriptional regulator		Bacterial regulatory helix-turn-helix s, AraC family protein	NE	Non-essential		A1S_2398
ACX60_RS05930		WP_000554500.1	AraC family transcriptional regulator		Bacterial regulatory helix-turn-helix s, AraC family protein	NE	Non-essential		A1S_2320		ABUW_1238
ACX60_RS06445		WP_000097865.1	AraC family transcriptional regulator		AraC family transcriptional regulator (Transcriptional activator NphR)	NE	Non-essential		A1S_2223		ABUW_1475
ACX60_RS06815		WP_005135026.1	hypothetical protein		AraC family transcriptional regulator	NE	Non-essential		A1S_2151		ABUW_1571
ACX60_RS08545		WP_001077865.1	AraC family transcriptional regulator		AraC family transcriptional regulator	NE	Non-essential		A1S_1855		ABUW_1866
ACX60_RS08900		WP_000013631.1	AraC family transcriptional regulator		Bacterial regulatory helix-turn-helix s, AraC family protein	NE	Non-essential		A1S_1789
ACX60_RS08930		WP_001244444.1	AraC family transcriptional regulator		AraC family transcriptional regulator	NE	Non-essential		A1S_1783
ACX60_RS09100		WP_001013805.1	AraC family transcriptional regulator		AraC family transcriptional regulator	NE	Non-essential		A1S_1756		ABUW_1970
ACX60_RS09155		WP_001070647.1	AraC family transcriptional regulator		AraC family transcriptional regulator	NE	Non-essential		A1S_1746		ABUW_2084
ACX60_RS09190		WP_005135290.1	hypothetical protein		AraC family transcriptional regulator	NE	Non-essential		A1S_1738		ABUW_2091
ACX60_RS09345		WP_000331400.1	AraC family transcriptional regulator	AraC family transcriptional regulator	Bacterial regulatory helix-turn-helix s, AraC family protein	NE	Non-essential		A1S_1713		ABUW_2118
ACX60_RS09755	alkR	WP_000339571.1	AraC family transcriptional regulator	AraC family transcriptional regulator, alkane utilization regulator	AraC family transcriptional regulator	NE	Non-essential		A1S_1640		ABUW_2196
ACX60_RS10205		WP_000830354.1	AraC family transcriptional regulator		Bacterial regulatory helix-turn-helix s, AraC family protein	NE	Non-essential		A1S_1578		ABUW_2236
ACX60_RS10435		WP_000705530.1	AraC family transcriptional regulator		Bacterial regulatory helix-turn-helix s, AraC family protein	NE	Non-essential		A1S_1533		ABUW_2282
ACX60_RS10785		WP_005135379.1	hypothetical protein		AraC family transcriptional regulator	NE	Non-essential		A1S_1471		ABUW_2354
ACX60_RS11505		WP_000177080.1	AraC family transcriptional regulator		Bacterial regulatory helix-turn-helix s, AraC family protein	NE	Non-essential		A1S_1330		ABUW_2544
ACX60_RS12730		WP_005135501.1	AraC family transcriptional regulator			NE	Non-essential		A1S_1124		ABUW_2766
ACX60_RS12865		WP_001125641.1	hypothetical protein		AraC family transcriptional regulator	NE	Non-essential		A1S_1096		ABUW_2793
ACX60_RS13565		WP_001285124.1	AraC family transcriptional regulator		Bacterial regulatory helix-turn-helix s, AraC family protein	NE	Non-essential		A1S_0963		ABUW_2935
ACX60_RS14725		WP_001136631.1	AraC family transcriptional regulator		Bacterial regulatory helix-turn-helix s, AraC family protein	NE	Non-essential		A1S_0732		ABUW_3203
ACX60_RS15990		WP_002009591.1	AraC family transcriptional regulator		Bacterial regulatory helix-turn-helix s, AraC family protein	NE	Non-essential		A1S_0422		ABUW_3456
ACX60_RS17280		WP_000786957.1	AraC family transcriptional regulator		AraC family transcriptional regulator	NE	Non-essential		A1S_0160		ABUW_3728
ACX60_RS16525	ada	WP_002058701.1	methylated-DNA--[protein]-cysteine S-methyltransferase	AraC family transcriptional regulator, regulatory protein of adaptative response / methylated-DNA-[protein]-cysteine methyltransferase	Cysteine methyltransferase	NE	Non-essential		A1S_0313		ABUW_3565
Table lists ATCC 17978 loci encoding predicted AraC-family transcription factors. A gene was listed if "AraC-family" was present in functional annotations. Headers:
RefSeq locus = NZ_CP012004 locus
gene = gene name pulled from match in KEGG database or manually annotated
protein ID = NCBI protein accession
genbank prot description = protein annotation from genbank
KEGG prot description = protein annotation from match in KEGG database
UniProt prot description = protein annotation from match in UniProt database
mariner call = TRANSIT essentiality call for the gene with mariner library. Depends on FDR corrected thresholds. E=Essential U=Uncertain, NE=Non-Essential, S=too short
Tn10-ATS call = TRANSIT essentiality call for the gene with Tn10-ATS library. Depends on FDR corrected thresholds. Essential or Non-Essential.
Essential with both mariner + Tn10-ATS = Gene labelled "E" if it had "E" or "U" call with mariner AND "Essential" call with Tn10-ATS
A1S_locus = corresponding locus in CP000521 based on positional orthology (Mauve) and Boundary-Forest Clustering
A1S_locus Essentiality (Wang et al 2014) = "E" if called essential in Wang et al 2014
AB5075UW ortholog = corresponding locus in CP008706 based on positional orthology (Mauve) and Boundary-Forest Clustering
AB5075UW Essentiality (Gallagher et al 2015) = "E" if called essential in Gallagher et al 2015
